# Alcohol Use Disorder Associated Gene *FNDC4* Alters Glutamatergic and GABAergic Neurogenesis

**DOI:** 10.1101/2025.05.15.654319

**Authors:** Xiujuan Zhu, August J. John, Li Wang, Sooan Kim, Enci Ding, Ateka Saleh, Irene Marín-Goñi, Abedalrahman Jomaa, Huanyao Gao, Ching Man Wai, Irene Moon, Brandon J. Coombes, Tony M. Kerr, Nobuyoshi Suto, Liewei Wang, Mark A. Frye, Joanna M. Biernacka, Victor M. Karpyak, Hu Li, Richard M. Weinshilboum, Duan Liu

**Author notes:** Corresponding Authors: Duan Liu, Department of Molecular Pharmacology & Experimental Therapeutics Mayo Clinic, 200 First Street SW, Rochester, MN 55905, Richard M. Weinshilboum, Department of Molecular Pharmacology & Experimental Therapeutics Mayo Clinic, 200 First Street SW, Rochester, MN 55905. These authors contributed equally to the study (Xiujuan Zhu, August J. John).

## Abstract

Large-cohort genome-wide association studies (GWAS) for alcohol use disorder (AUD) and AUD-related phenotypes have identified more than one hundred genetic loci. Functional study of those GWAS-identified loci might represent an important step toward understanding AUD pathophysiology. We found that genetic loci which are splicing quantitative trait loci (sQTLs) for the *fibronectin III domain containing 4* (*FNDC4*) gene in the brain were identified by GWAS for both AUD drug treatment outcomes and AUD risk. However, FNDC4 function in the brain and how it might contribute to AUD pathophysiology remain unknown. In the present study, we characterized GWAS locus-associated *FNDC4* splice isoforms, studies which suggested that FNDC4 alternative splicing results in loss-of-function for FNDC4. We also investigated *FNDC4* function using CRISPR/cas9 gene editing, and the creation of human induced pluripotent stem cell (iPSC)-derived neural organoids joined with single-nucleus RNA sequencing. We observed that knock-out (KO) of *FNDC4* resulted in a striking shift in the relative proportions of glutamatergic and GABAergic neurons in iPSC-derived neural organoids, suggesting a possible important role for FNDC4 in neurogenesis. We also explored potential mechanism(s) of *FNDC4*-dependent neurogenesis with results that suggested a role for FNDC4 in mediating neural cell-cell interaction. In summary, this series of experiments indicates that FNDC4 plays a role in regulating cerebral cortical neurogenesis in the brain. This regulation may contribute to the response to AUD pharmacotherapy as well as the effects of alcohol on the brain.
