## Supplemental Tables S1-S4 for "Alcohol Use Disorder Associated Gene *FNDC4* Alters Glutamatergic and GABAergic Neurogenesis"

### Sheet: Table S1
Table S1. Key Resources.
REAGENT or RESOURCE	SOURCE	CATALOG NUMBER or IDENTIFIER
Antibodies			Working Dilution
FLAG®	Sigma	F1804	1:1000 (WB)
Myc-Tag	Cell Signaling	2272	1:1000 (WB)
β-Actin (ACTB)	Cell Signaling	4970	1:1000 (WB)
Na,K-ATPase α1 (ATP1A1)	Cell Signaling	23565	1:1000 (WB)
α-Tubulin	Cell Signaling	2144	1:1000 (WB)
Histone H3 (D1H2)	Cell Signaling	4499	1:1000 (WB)
FNDC4 Ab-1 (Clone ID: OTI3B11)	OriGene	TA505462	1:2000 (WB)
FNDC4 Ab-2	ThermoFisher	PA5-62486	1:1000 (WB)
FNDC4 Ab-3 (Clone ID: OTI1B7)	OriGene	TA505463S	1:5000 (WB)
FNDC4 Ab-4 (Clone ID: OTI3E10)	OriGene	TA505459	1:4000 (WB); 1:100 (IF)
FNDC4 Ab-5 (Clone ID: 7F9)	Abnova	H00064838-M01	1:5000 (WB)
Vinculin (VCL)	Cell Signaling	4650	1:1000 (WB)
GAPDH	Cell Signaling	2118	1:1000 (WB)
PAK6	Cell Signaling	60433	1:400 (IF)
MAP2	ThermoFisher	13-1500	1:400 (IF)
FOXG1	abcam	ab196868	1:100 (IF)
SATB2	ThermoFisher	MA5-26490	1:100 (IF)
BCL11B (CTIP2)	abcam	ab18465	1:500 (IF)
SLC17A7 (VGluT1)	abcam	ab227805	1:500 (IF)
GAD1 (GAD67)	abcam	ab26116	1:1000 (IF)
Anti-Mouse IgG (HRP-linked)	Cell Signaling	7076	1:5000 (WB)
Anti-Rabbit IgG (HRP-linked)	Cell Signaling	7074	1:5000 (WB)
Anti-Mouse IgG (Alexa Fluor® 594 )	Cell Signaling	8890	1:1000 (IF)
Anti-Rabbit IgG (Alexa Fluor® 488)	Cell Signaling	4412	1:1000 (IF)
Anti-Rat IgG (Alexa Fluor® 555 )	Cell Signaling	4417	1:1000 (IF)
Anti-Mouse IgG (Alexa Fluor® 488 )	Cell Signaling	4408	1:1000 (IF)
Anti-Rabbit IgG (Alexa Fluor® 594)	Cell Signaling	8889	1:1000 (IF)
Other Reagents
Precision Plus Protein Dual Color Standards	Bio-Rad	1610374
4–20% Mini-PROTEAN® TGX™ Precast Protein Gels	Bio-Rad	4561096
PNGase F	New England Biolabs	P0704S
Protein Deglycosylation Mix II (DeGlyMix)	New England Biolabs	P6044S
GeneRuler 1 kb DNA Ladder	ThermoFisher	SM0311
GeneRuler 1 kb Plus DNA Ladder	ThermoFisher	SM1331
Human Brain Whole (WB) Tissue Lysate	Novus Biologicals	NB820-59177
Human Brain Cerebral Cortex (CC) Whole Tissue Lysate	Novus Biologicals	NB820-59182
Human Brain Cerebellum (CB) Whole Tissue Lysate	Novus Biologicals	NB820-59180
Cell lines and culture media/kits
HEK293T	ATCC	CRL-3216
Human episomal iPSC line	ThermoFisher	A18945
StemFlex™ Medium	ThermoFisher	A3349401
mTeSR™ Plus Medium	STEMCELL	100-0276
STEMdiff™ Dorsal Forebrain Organoid Differentiation Kit	STEMCELL	08620
STEMdiff™ Neural Organoid Maintenance Kit	STEMCELL	100-0120
Plasmids and gRNAs
pCMV6-Entry (empty vector)	OriGene	PS100001
FNDC4 human tagged ORF cDNA plasmid	OriGene	RC207471
FNDC4 human tagged ORF cDNA plasmid (w/o exon 6)	GenScript	Customized for this study
FNDC4 gRNA1	IDT (Alt-R™ CRISPR-Cas9 crRNA)	Hs.Cas9.FNDC4.1.AC	CCAGAAGGCAACATCGTCAT
FNDC4 gRNA2	IDT (Alt-R™ CRISPR-Cas9 crRNA)	Hs.Cas9.FNDC4.1.AA	AGAGTTCGGAAGTGCACCCG
Alt-R® CRISPR-Cas9 tracrRNA	IDT	1072533
Oligonucleotides
PCR primers to amplify FNDC4 Cas9 editing sites	IDT (customized)	Forward: GGGCTTCGTGCGAGCAGGTAAGTAA
		Reverse: AAGCCGTTGGTGGACAGGTGGTTAG
Datasets, Software and Algorithms
Seurat v5	PMID: 37231261	http://www.satijalab.org/seurat
Monocle 3	PMID: 30787437	https://cole-trapnell-lab.github.io/monocle3/
Enrichr	PMID: 27141961	https://maayanlab.cloud/Enrichr/
Gene Ontology	PMID: 10802651	http://geneontology.org/

### Sheet: Table S2
Table S2. Cell count (n) and proportion (%) of each annotated cell type in organoids generated in 9 experimental conditions after random dowansampleing (n=16,182).
(a) 1st random dowansampling. (source data for Fig. 4C, 4D)
Cell Type	Total of 9 Conditions		Condition 1		Condition 2		Condition 3		Condition 4		Condition 5		Condition 6		Condition 7		Condition 8		Condition 9
			d45-WT		d45-KO#2		d45-KO#5		d90-WT		d90-KO#2		d90-KO#5		d150-WT		d150-KO#2		d150-KO#5
	n	%	n	%	n	%	n	%	n	%	n	%	n	%	n	%	n	%	n	%
Astroglia	65	0.401681	1	0.0556174	13	0.723026	22	1.22358	2	0.111235	3	0.166852	0	0	1	0.0556174	17	0.945495	6	0.333704
Dopaminergic neurons	317	1.95897	90	5.00556	64	3.55951	6	0.333704	65	3.61513	16	0.889878	34	1.89099	18	1.00111	11	0.611791	13	0.723026
GABAergic neurons	1610	9.94933	296	16.4627	157	8.73192	41	2.28031	540	30.0334	147	8.17575	186	10.3448	64	3.55951	47	2.61402	132	7.34149
Glutamatergic neurons	4714	29.1311	302	16.7964	308	17.1301	618	34.3715	345	19.188	621	34.5384	706	39.2659	299	16.6296	673	37.4305	842	46.8298
Intermediate progenitors	683	4.22074	74	4.11568	138	7.67519	100	5.56174	23	1.2792	105	5.83982	97	5.39488	17	0.945495	90	5.00556	39	2.16908
Neural progenitor cells	4816	29.7615	902	50.1669	764	42.4917	418	23.2481	648	36.04	285	15.8509	344	19.1324	840	46.7186	309	17.1858	306	17.0189
Unknown	1678	10.3695	75	4.1713	75	4.1713	213	11.8465	114	6.34038	228	12.6808	145	8.06452	195	10.8454	397	22.0801	236	13.1257
Ventral progenitors	2299	14.2071	58	3.22581	279	15.5172	380	21.1346	61	3.39266	393	21.8576	286	15.9066	364	20.2447	254	14.1268	224	12.4583
Grand Total	16182	100	1798	100	1798	100	1798	100	1798	100	1798	100	1798	100	1798	100	1798	100	1798	100
(b) 2nd random dowansampling.
Cell Type	Total of 9 Conditions		Condition 1		Condition 2		Condition 3		Condition 4		Condition 5		Condition 6		Condition 7		Condition 8		Condition 9
			d45-WT		d45-KO#2		d45-KO#5		d90-WT		d90-KO#2		d90-KO#5		d150-WT		d150-KO#2		d150-KO#5
	n	%	n	%	n	%	n	%	n	%	n	%	n	%	n	%	n	%	n	%
Astroglia	80	0.494376	4	0.222469	14	0.778643	22	1.22358	2	0.111235	4	0.222469	2	0.111235	1	0.0556174	21	1.16796	10	0.556174
Dopaminergic neurons	334	2.06402	86	4.78309	71	3.94883	5	0.278087	63	3.50389	24	1.33482	39	2.16908	18	1.00111	12	0.667408	16	0.889878
GABAergic neurons	1607	9.93079	306	17.0189	135	7.50834	46	2.5584	542	30.1446	167	9.2881	191	10.6229	64	3.55951	47	2.61402	109	6.06229
Glutamatergic neurons	4598	28.4143	295	16.4071	310	17.2414	587	32.6474	332	18.465	606	33.7041	671	37.3192	299	16.6296	695	38.6541	803	44.6607
Intermediate progenitors	688	4.25164	74	4.11568	115	6.396	121	6.7297	23	1.2792	120	6.67408	82	4.56062	17	0.945495	89	4.94994	47	2.61402
Neural progenitor cells	4889	30.2126	910	50.6118	808	44.9388	402	22.3582	641	35.6507	254	14.1268	390	21.6908	840	46.7186	295	16.4071	349	19.4105
Unknown	1690	10.4437	80	4.44939	75	4.1713	226	12.5695	124	6.89655	219	12.1802	157	8.73192	195	10.8454	394	21.9132	220	12.2358
Ventral progenitors	2296	14.1886	43	2.39155	270	15.0167	389	21.6352	71	3.94883	404	22.4694	266	14.7942	364	20.2447	245	13.6263	244	13.5706
Grand Total	16182	100	1798	100	1798	100	1798	100	1798	100	1798	100	1798	100	1798	100	1798	100	1798	100
(c) 3rd random dowansampling.
Cell Type	Total of 9 Conditions		Condition 1		Condition 2		Condition 3		Condition 4		Condition 5		Condition 6		Condition 7		Condition 8		Condition 9
			d45-WT		d45-KO#2		d45-KO#5		d90-WT		d90-KO#2		d90-KO#5		d150-WT		d150-KO#2		d150-KO#5
	n	%	n	%	n	%	n	%	n	%	n	%	n	%	n	%	n	%	n	%
Astroglia	70	0.432579	1	0.0556174	20	1.11235	16	0.889878	2	0.111235	3	0.166852	2	0.111235	1	0.0556174	19	1.05673	6	0.333704
Dopaminergic neurons	303	1.87245	77	4.28254	59	3.28142	5	0.278087	61	3.39266	13	0.723026	43	2.39155	18	1.00111	11	0.611791	16	0.889878
GABAergic neurons	1578	9.75158	290	16.129	149	8.28699	48	2.66963	525	29.1991	140	7.78643	188	10.4561	64	3.55951	37	2.05784	137	7.61958
Glutamatergic neurons	4643	28.6924	314	17.4638	290	16.129	596	33.1479	347	19.2992	649	36.0957	698	38.8209	299	16.6296	668	37.1524	782	43.4928
Intermediate progenitors	679	4.19602	55	3.05895	108	6.00667	130	7.23026	34	1.89099	93	5.17241	100	5.56174	17	0.945495	88	4.89433	54	3.00334
Neural progenitor cells	4832	29.8603	902	50.1669	811	45.1057	392	21.802	631	35.0945	277	15.406	355	19.7442	840	46.7186	312	17.3526	312	17.3526
Unknown	1755	10.8454	107	5.95106	83	4.61624	239	13.2925	126	7.00779	233	12.9588	126	7.00779	195	10.8454	403	22.4138	243	13.515
Ventral progenitors	2322	14.3493	52	2.8921	278	15.4616	372	20.6897	72	4.00445	390	21.6908	286	15.9066	364	20.2447	260	14.4605	248	13.7931
Grand Total	16182	100	1798	100	1798	100	1798	100	1798	100	1798	100	1798	100	1798	100	1798	100	1798	100

### Sheet: Table S3
Table S3. Cell count (n) and proportion (%) of each annotated cell type in organoids generated in 6 experimental conditions after random dowansampleing (n=43,830).
(a) 1st random dowansampling. (source data for Fig. S8C, S8D)
Cell Type	Total of 6 Conditions		Condition 1		Condition 2		Condition 3		Condition 4		Condition 5		Condition 6
			d45-WT		d45-KO#2		d45-KO#5		d90-WT		d90-KO#2		d90-KO#5
	n	%	n	%	n	%	n	%	n	%	n	%	n	%
Astroglia	180	0.410678	10	0.136893	59	0.807666	84	1.1499	5	0.0684463	17	0.232717	5	0.0684463
Dopaminergic neurons	1102	2.51426	329	4.50376	261	3.5729	29	0.396988	257	3.51814	64	0.876112	162	2.21766
GABAergic neurons	5567	12.7013	1199	16.4134	621	8.50103	197	2.69678	2149	29.4182	620	8.48734	781	10.6913
Glutamatergic neurons	11856	27.05	1317	18.0287	1215	16.6324	2560	35.0445	1347	18.4394	2610	35.729	2807	38.4257
Intermediate progenitors	2151	4.9076	247	3.38125	526	7.20055	452	6.18754	112	1.5332	442	6.05065	372	5.0924
Neural progenitor cells	13757	31.3872	3645	49.8973	3210	43.9425	1636	22.3956	2701	36.9747	1102	15.0856	1463	20.0274
Unknown	3536	8.06753	360	4.92813	323	4.42163	882	12.0739	461	6.31075	923	12.6352	587	8.03559
Ventral progenitors	5681	12.9614	198	2.71047	1090	14.9213	1465	20.0548	273	3.73717	1527	20.9035	1128	15.4415
Grand Total	43830	100	7305	100	7305	100	7305	100	7305	100	7305	100	7305	100
(b) 2nd random dowansampling.
Cell Type	Total of 6 Conditions		Condition 1		Condition 2		Condition 3		Condition 4		Condition 5		Condition 6
			d45-WT		d45-KO#2		d45-KO#5		d90-WT		d90-KO#2		d90-KO#5
	n	%	n	%	n	%	n	%	n	%	n	%	n	%
Astroglia	169	0.385581	9	0.123203	56	0.766598	84	1.1499	4	0.054757	11	0.150582	5	0.0684463
Dopaminergic neurons	1119	2.55305	372	5.0924	234	3.20329	27	0.36961	263	3.60027	61	0.835044	162	2.21766
GABAergic neurons	5544	12.6489	1207	16.5229	633	8.6653	187	2.55989	2123	29.0623	613	8.39151	781	10.6913
Glutamatergic neurons	11749	26.8058	1289	17.6454	1239	16.961	2493	34.1273	1319	18.0561	2602	35.6194	2807	38.4257
Intermediate progenitors	2162	4.93269	241	3.29911	520	7.11841	473	6.47502	110	1.50582	446	6.10541	372	5.0924
Neural progenitor cells	13818	31.5264	3606	49.3634	3213	43.9836	1700	23.2717	2711	37.1116	1125	15.4004	1463	20.0274
Unknown	3571	8.14739	395	5.40726	333	4.55852	849	11.6222	486	6.65298	921	12.6078	587	8.03559
Ventral progenitors	5698	13.0002	186	2.5462	1077	14.7433	1492	20.4244	289	3.95619	1526	20.8898	1128	15.4415
Grand Total	43830	100	7305	100	7305	100	7305	100	7305	100	7305	100	7305	100
(c) 3rd random dowansampling.
Cell Type	Total of 6 Conditions		Condition 1		Condition 2		Condition 3		Condition 4		Condition 5		Condition 6
			d45-WT		d45-KO#2		d45-KO#5		d90-WT		d90-KO#2		d90-KO#5
	n	%	n	%	n	%	n	%	n	%	n	%	n	%
Astroglia	178	0.406115	7	0.0958248	64	0.876112	82	1.12252	6	0.0821355	14	0.19165	5	0.0684463
Dopaminergic neurons	1148	2.61921	389	5.32512	232	3.17591	30	0.410678	272	3.72348	63	0.862423	162	2.21766
GABAergic neurons	5548	12.658	1191	16.3039	650	8.89802	200	2.73785	2116	28.9665	610	8.35044	781	10.6913
Glutamatergic neurons	11708	26.7123	1286	17.6044	1218	16.6735	2511	34.3737	1302	17.8234	2584	35.373	2807	38.4257
Intermediate progenitors	2172	4.95551	257	3.51814	503	6.88569	472	6.46133	110	1.50582	458	6.26968	372	5.0924
Neural progenitor cells	13836	31.5674	3621	49.5688	3225	44.1478	1686	23.0801	2720	37.2348	1121	15.3457	1463	20.0274
Unknown	3561	8.12457	373	5.10609	317	4.33949	863	11.8138	492	6.73511	929	12.7173	587	8.03559
Ventral progenitors	5679	12.9569	181	2.47775	1096	15.0034	1461	20	287	3.92882	1526	20.8898	1128	15.4415
Grand Total	43830	100	7305	100	7305	100	7305	100	7305	100	7305	100	7305	100

### Sheet: Table S4
Table S4. Common differentially expressed genes (DEGs) in "UnK" cells in organoids generated from both FNDC4 KO iPSC lines (v.s WT). (n=211 in Fig. 5F)
	KO#2/WT					KO#5/WT
gene	p_val	avg_log2FC	pct.1	pct.2	p_val_adj	p_val	avg_log2FC	pct.1	pct.2	p_val_adj
NFIB	1.59e-94	3.39284	0.163	0.748	1.9e-89	8.58e-68	2.86892	0.163	0.687	1.03e-62
NFIA	5.97e-64	2.53527	0.195	0.667	7.15e-59	2.44e-55	2.50165	0.195	0.663	2.92e-50
THSD7A	4.02e-47	2.91904	0.221	0.596	4.81e-42	4.59e-52	2.89779	0.221	0.647	5.5e-47
OPCML	2.53e-47	2.88989	0.193	0.583	3.03e-42	2.04e-48	3.02624	0.193	0.617	2.45e-43
ADGRL3	1.29e-71	-3.03097	0.551	0.122	1.54e-66	1.39e-47	-2.57404	0.551	0.148	1.66e-42
SOX5	6.83e-77	2.77348	0.31	0.775	8.18e-72	1.42e-40	1.99664	0.31	0.68	1.7e-35
ZNF385D	7.49e-64	-4.09409	0.434	0.068	8.97e-59	5.32e-39	-3.44758	0.434	0.097	6.37e-34
MPPED2	6.09e-40	3.05492	0.056	0.4	7.29e-35	6.06e-39	2.95353	0.056	0.414	7.26e-34
ERBB4	6.57e-67	-3.48398	0.497	0.095	7.86e-62	1.48e-38	-2.97802	0.497	0.14	1.77e-33
PTPRZ1	1.46e-38	2.50305	0.128	0.479	1.75e-33	3.45e-37	2.50865	0.128	0.496	4.13e-32
MEIS2	1.7e-57	2.74857	0.095	0.551	2.04e-52	2.34e-36	2.37972	0.095	0.455	2.8e-31
NLGN1	9.74e-54	2.05844	0.323	0.724	1.17e-48	2.6e-36	1.80847	0.323	0.68	3.11e-31
PDE1A	4.63e-48	3.10586	0.111	0.51	5.55e-43	4.26e-35	2.59781	0.111	0.463	5.1e-30
UNC5C	5.76e-58	-4.68515	0.373	0.047	6.89e-53	6.3e-35	-3.81185	0.373	0.07	7.54e-30
NRXN3	1.22e-61	-2.84432	0.69	0.291	1.47e-56	4.84e-33	-1.76193	0.69	0.37	5.79e-28
DLGAP1	8.11e-53	1.57978	0.497	0.833	9.7e-48	7.42e-33	1.36428	0.497	0.79	8.88e-28
MDGA2	7.1e-40	-1.83463	0.501	0.173	8.5e-35	2.91e-32	-2.12141	0.501	0.177	3.48e-27
PBX3	7.08e-43	-2.47201	0.453	0.132	8.48e-38	3.75e-32	-2.31285	0.453	0.133	4.49e-27
KCNH7	1.11e-30	1.89777	0.232	0.542	1.33e-25	5.48e-32	2.03586	0.232	0.571	6.57e-27
NR2F2-AS1	1.25e-28	-2.47007	0.278	0.063	1.49e-23	2.64e-31	-3.91425	0.278	0.029	3.16e-26
TENM2	2.36e-49	-2.84184	0.477	0.133	2.82e-44	5.7e-29	-2.12886	0.477	0.174	6.83e-24
HECW1	2.9e-24	1.51766	0.215	0.498	3.47e-19	9.57e-29	1.8624	0.215	0.543	1.15e-23
MIR325HG	1.94e-49	-2.5534	0.416	0.088	2.32e-44	3.58e-28	-2.3441	0.416	0.133	4.29e-23
KAZN	7.71e-14	1.30418	0.449	0.603	9.23e-09	1.84e-27	1.60488	0.449	0.726	2.2e-22
KCNQ3	3.54e-33	2.34333	0.178	0.498	4.24e-28	2.34e-27	2.00873	0.178	0.496	2.8e-22
LINGO2	5.1e-43	-2.48616	0.479	0.152	6.11e-38	2.39e-27	-2.10519	0.479	0.186	2.86e-22
RORA	4.37e-29	-1.21089	0.662	0.358	5.23e-24	3.07e-27	-1.42479	0.662	0.359	3.68e-22
BCL11A	1.21e-32	2.4442	0.115	0.428	1.45e-27	7.41e-27	2.14017	0.115	0.414	8.87e-22
KCNH8	4.08e-46	-2.52607	0.395	0.08	4.88e-41	2.35e-26	-1.94439	0.395	0.112	2.81e-21
RBFOX3	1.49e-31	2.6325	0.082	0.384	1.79e-26	1.11e-25	2.53794	0.082	0.359	1.32e-20
CNTN5	2.63e-43	-4.61392	0.295	0.039	3.15e-38	1.73e-25	-4.19397	0.295	0.061	2.07e-20
TENM4	1.25e-35	1.86669	0.319	0.641	1.5e-30	6.54e-25	1.70102	0.319	0.613	7.84e-20
PCDH9	5.09e-27	-1.61168	0.614	0.346	6.1e-22	7.34e-25	-1.90057	0.614	0.339	8.79e-20
NEAT1	4.38e-43	-1.69279	0.594	0.243	5.25e-38	7.64e-25	-1.55028	0.594	0.307	9.15e-20
GRID2	2.25e-62	-2.77181	0.531	0.127	2.69e-57	8.75e-25	-1.76779	0.531	0.242	1.05e-19
CA8	6.56e-49	-4.6771	0.295	0.028	7.85e-44	9.97e-25	-3.46681	0.295	0.063	1.19e-19
LINC01551	1.54e-27	3.77444	0.028	0.272	1.84e-22	1.24e-24	3.71696	0.028	0.261	1.49e-19
TCF4	4.65e-34	1.65589	0.221	0.563	5.57e-29	1.54e-24	1.39076	0.221	0.532	1.85e-19
FGF13	5.38e-19	-1.07201	0.681	0.471	6.44e-14	3.97e-24	-1.40131	0.681	0.429	4.75e-19
GBE1	8.44e-39	-3.18418	0.275	0.038	1.01e-33	4.06e-24	-2.91322	0.275	0.053	4.86e-19
NTRK2	2.47e-44	-3.28155	0.351	0.066	2.96e-39	8.72e-24	-2.41788	0.351	0.102	1.04e-18
EPHA7	3.95e-20	2.14866	0.076	0.291	4.73e-15	1.11e-23	2.17078	0.076	0.337	1.33e-18
DOK6	4.44e-14	1.72062	0.121	0.302	5.31e-09	1.45e-23	2.12008	0.121	0.397	1.73e-18
SYNE2	8.04e-32	2.22326	0.152	0.467	9.62e-27	3.51e-23	2.04966	0.152	0.429	4.2e-18
BCL11B	4.52e-14	2.09498	0.061	0.221	5.41e-09	9.47e-23	2.59306	0.061	0.303	1.13e-17
CACNA2D1	3.73e-29	1.98713	0.141	0.447	4.46e-24	1.2e-22	1.6383	0.141	0.426	1.43e-17
ZFPM2	8.26e-27	1.58444	0.169	0.457	9.89e-22	2.4e-22	1.27793	0.169	0.451	2.88e-17
HK2	5.25e-37	-2.91804	0.275	0.041	6.28e-32	2.65e-22	-2.66733	0.275	0.058	3.17e-17
CNTNAP4	5.02e-42	-4.48096	0.273	0.033	6.01e-37	2.66e-22	-3.24329	0.273	0.06	3.19e-17
ENSG00000260664	6.67e-19	2.96879	0.024	0.203	7.98e-14	3.64e-21	3.18448	0.024	0.228	4.35e-16
PDGFC	4.2e-20	3.14881	0.043	0.239	5.03e-15	4.98e-21	3.17977	0.043	0.257	5.96e-16
PLPPR1	1.14e-18	2.05722	0.098	0.309	1.37e-13	9.5e-21	2.1242	0.098	0.344	1.14e-15
GREB1L	1.18e-43	-3.93465	0.269	0.026	1.41e-38	1.44e-20	-2.5241	0.269	0.063	1.73e-15
KCNT2	7.04e-23	2.05737	0.128	0.377	8.43e-18	7.8e-20	1.78604	0.128	0.378	9.34e-15
KCNMA1	5.8e-33	-2.3472	0.319	0.074	6.95e-28	1.12e-19	-2.20039	0.319	0.101	1.35e-14
LINC02154	3.66e-28	-2.62068	0.189	0.021	4.38e-23	1.49e-19	-2.88163	0.189	0.022	1.79e-14
LRRC4C	1.45e-33	-2.26085	0.351	0.095	1.74e-28	1.53e-19	-1.88647	0.351	0.123	1.84e-14
SEMA3A	5.46e-17	3.84144	0.024	0.183	6.53e-12	3.15e-19	3.97643	0.024	0.208	3.77e-14
NELL2	2.48e-34	2.36321	0.115	0.443	2.97e-29	4.11e-19	1.80367	0.115	0.356	4.92e-14
NBEA	2.89e-22	1.45151	0.436	0.645	3.46e-17	7.24e-19	1.28876	0.436	0.647	8.67e-14
PHACTR1	1.09e-16	1.46006	0.195	0.415	1.31e-11	1.9e-18	1.2313	0.195	0.458	2.27e-13
CORO2B	9.48e-20	2.0911	0.108	0.329	1.13e-14	2.57e-18	2.12743	0.108	0.334	3.08e-13
DLG2	1.5e-29	1.69254	0.425	0.672	1.8e-24	3.64e-18	1.34271	0.425	0.634	4.35e-13
FUT9	4.25e-15	1.64827	0.106	0.293	5.09e-10	5.49e-18	1.65718	0.106	0.334	6.58e-13
PSD3	3.46e-17	1.62502	0.195	0.411	4.14e-12	7.95e-18	1.43208	0.195	0.445	9.52e-13
GRIA2	2.17e-20	1.45441	0.228	0.476	2.6e-15	8.37e-18	1.48411	0.228	0.474	1e-12
PLXNA2	5.78e-25	2.32755	0.115	0.373	6.92e-20	1.84e-17	2.17489	0.115	0.33	2.2e-12
FOXG1	6.93e-16	5.21619	0.004	0.139	8.3e-11	2.83e-17	5.38038	0.004	0.153	3.39e-12
ADCY8	9.35e-32	-5.3796	0.161	0.005	1.12e-26	3.2e-17	-4.28001	0.161	0.019	3.83e-12
EGFEM1P	1.85e-18	2.56946	0.108	0.314	2.21e-13	3.3e-17	2.71694	0.108	0.322	3.95e-12
MT-RNR2	3.56e-39	1.61259	0.215	0.581	4.26e-34	3.93e-17	1.15395	0.215	0.451	4.71e-12
TMEM163	5.3e-20	2.60553	0.035	0.231	6.34e-15	4.36e-17	2.40978	0.035	0.216	5.22e-12
RBMS1	8.21e-29	-4.20896	0.182	0.018	9.83e-24	4.58e-17	-3.26321	0.182	0.029	5.49e-12
GRIA1	2.23e-30	1.74463	0.302	0.601	2.67e-25	2.64e-16	1.24756	0.302	0.537	3.17e-11
EML1	5.71e-22	2.72928	0.043	0.259	6.84e-17	3.45e-16	2.3223	0.043	0.223	4.13e-11
SLC2A1	3.99e-26	-3.82269	0.178	0.022	4.77e-21	3.89e-16	-3.29812	0.178	0.031	4.66e-11
ENSG00000223786	5.83e-33	-2.45592	0.26	0.042	6.98e-28	3.91e-16	-1.95756	0.26	0.078	4.68e-11
PLOD2	1.62e-18	-2.894	0.156	0.028	1.94e-13	2.93e-15	-3.21538	0.156	0.022	3.51e-10
SLC24A2	2.41e-15	3.99749	0.015	0.156	2.89e-10	3e-15	3.93787	0.015	0.16	3.6e-10
BCAT1	3.19e-29	-3.15226	0.195	0.022	3.82e-24	3.73e-15	-2.51597	0.195	0.043	4.47e-10
TMTC1	2.8e-19	3.10489	0.059	0.255	3.35e-14	6.21e-15	2.86725	0.059	0.23	7.43e-10
ITPR1	1.51e-21	-3.37329	0.208	0.048	1.81e-16	9.68e-15	-3.24755	0.208	0.055	1.16e-09
SLC1A2	2.19e-11	1.39044	0.106	0.262	2.62e-06	1.12e-14	1.53804	0.106	0.307	1.34e-09
MT-RNR1	7.82e-24	1.36103	0.217	0.484	9.37e-19	1.84e-14	1.0895	0.217	0.426	2.2e-09
TMEM108	9.78e-12	1.46835	0.145	0.31	1.17e-06	2.89e-14	1.44759	0.145	0.351	3.46e-09
HDAC9	2.78e-18	2.10478	0.124	0.337	3.33e-13	3.65e-14	1.82928	0.124	0.319	4.37e-09
LRRTM4	1.85e-20	1.90269	0.221	0.462	2.21e-15	4.58e-14	1.43826	0.221	0.422	5.48e-09
ZFPM2-AS1	1.99e-19	-3.29831	0.184	0.041	2.39e-14	5.95e-14	-2.31857	0.184	0.043	7.12e-09
SH3RF3	2.22e-07	1.46121	0.128	0.241	0.02652	2.3e-13	1.66103	0.128	0.319	2.75e-08
EBF3	2.69e-23	-3.77917	0.152	0.016	3.22e-18	2.34e-13	-2.57911	0.152	0.027	2.81e-08
SLA	1.31e-09	3.9985	0.009	0.094	0.000156281	2.63e-13	4.42939	0.009	0.129	3.15e-08
SLC4A4	5.04e-15	-2.36919	0.161	0.04	6.04e-10	3.17e-13	-2.74591	0.161	0.032	3.8e-08
ENSG00000289578	9.06e-15	-1.09683	0.106	0.014	1.08e-09	3.7e-13	-3.68373	0.106	0.007	4.43e-08
ERO1A	1.04e-18	-2.32616	0.219	0.062	1.25e-13	4.95e-13	-2.13557	0.219	0.068	5.93e-08
ST18	8.49e-18	3.80678	0.017	0.18	1.02e-12	6.09e-13	3.52034	0.017	0.145	7.3e-08
GAREM1	8.81e-18	2.39226	0.067	0.258	1.05e-12	7.32e-13	1.98743	0.067	0.228	8.77e-08
ARPP21	1.32e-07	2.4098	0.026	0.108	0.015812	9.77e-13	2.83611	0.026	0.16	1.17e-07
XKR4	2.31e-15	-1.6965	0.306	0.137	2.77e-10	1.22e-12	-1.83453	0.306	0.136	1.46e-07
SLC35F3	4.2e-16	-3.6868	0.121	0.018	5.03e-11	1.38e-12	-3.7119	0.121	0.015	1.66e-07
ENSG00000231252	3.81e-14	3.70559	0.02	0.154	4.56e-09	1.79e-12	3.55949	0.02	0.145	2.15e-07
RIMS2	3.81e-19	-1.41064	0.302	0.109	4.56e-14	1.83e-12	-1.35378	0.302	0.129	2.19e-07
MALRD1	3.26e-08	3.6386	0.007	0.078	0.00389863	2.04e-12	3.94957	0.007	0.118	2.45e-07
SPOCK3	3.09e-22	-4.146	0.152	0.018	3.7e-17	2.32e-12	-3.10781	0.152	0.031	2.78e-07
TSPAN5	3.36e-15	1.57467	0.152	0.345	4.02e-10	2.37e-12	1.65867	0.152	0.329	2.84e-07
GALNTL6	1.1e-23	-4.40826	0.167	0.022	1.31e-18	2.46e-12	-3.98872	0.167	0.041	2.95e-07
ENSG00000289986	1.57e-16	-3.4792	0.124	0.018	1.88e-11	2.62e-12	-3.41696	0.124	0.017	3.14e-07
EBF1	5.78e-27	-2.98418	0.243	0.051	6.92e-22	2.7e-12	-1.19023	0.243	0.087	3.23e-07
ADAMTS3	1.16e-12	3.40079	0.028	0.155	1.39e-07	3.67e-12	3.32568	0.028	0.157	4.4e-07
ENSG00000237596	1.78e-17	-5.37434	0.098	0.007	2.13e-12	3.88e-12	-6.08009	0.098	0.007	4.64e-07
NEGR1	1.18e-07	-1.08352	0.332	0.208	0.0141473	4.25e-12	-1.48969	0.332	0.157	5.09e-07
GAD2	3.29e-13	-2.75124	0.102	0.016	3.94e-08	4.67e-12	-3.07129	0.102	0.009	5.59e-07
NPAS3	4.27e-17	-1.24514	0.51	0.3	5.11e-12	5.09e-12	-1.24633	0.51	0.317	6.09e-07
GPC6	1.92e-22	1.41276	0.256	0.525	2.3e-17	6.29e-12	1.11442	0.256	0.458	7.53e-07
ENSG00000273184	5.08e-12	-2.08076	0.143	0.04	6.08e-07	1.62e-11	-2.90421	0.143	0.031	1.94e-06
GLRA2	4.83e-15	-2.84617	0.124	0.022	5.78e-10	1.65e-11	-3.18736	0.124	0.02	1.98e-06
TBR1	2.17e-09	4.77447	0.002	0.079	0.00026023	1.78e-11	5.17404	0.002	0.099	2.14e-06
EFNB2	1.16e-14	2.436	0.052	0.211	1.39e-09	2.08e-11	2.00065	0.052	0.193	2.49e-06
NHSL1	5.72e-15	2.05678	0.093	0.27	6.85e-10	2.1e-11	1.60637	0.093	0.252	2.51e-06
HS3ST2	1.05e-17	-3.05207	0.13	0.018	1.26e-12	2.39e-11	-2.36281	0.13	0.024	2.86e-06
LINC01414	1.21e-13	-1.63139	0.208	0.073	1.45e-08	2.77e-11	-1.75494	0.208	0.07	3.32e-06
HIF1A-AS3	2.6e-14	-2.94212	0.117	0.021	3.12e-09	3.5e-11	-3.45883	0.117	0.019	4.19e-06
KLHL1	5.74e-18	-3.58246	0.124	0.015	6.88e-13	4.11e-11	-3.1632	0.124	0.022	4.92e-06
PDK1	1.46e-14	-1.3396	0.252	0.094	1.74e-09	7.13e-11	-1.43204	0.252	0.102	8.53e-06
CTTNBP2	2.47e-07	1.24897	0.132	0.246	0.0295233	7.4e-11	1.49548	0.132	0.295	8.85e-06
NFIX	1.68e-11	3.95449	0.011	0.115	2.01e-06	7.94e-11	3.71157	0.011	0.112	9.51e-06
SLC44A5	3.36e-09	1.26092	0.184	0.329	0.000402412	8.76e-11	1.21866	0.184	0.365	1.05e-05
FAT4	1.77e-15	2.08706	0.106	0.288	2.12e-10	9.4e-11	1.69892	0.106	0.259	1.12e-05
CDON	3.26e-10	1.24131	0.182	0.34	3.9e-05	1e-10	1.34083	0.182	0.359	1.2e-05
CDHR3	1.12e-16	1.94183	0.117	0.316	1.34e-11	1.11e-10	1.52071	0.117	0.278	1.33e-05
SAMD4A	1.75e-08	-1.15162	0.189	0.085	0.00209586	1.33e-10	-1.95943	0.189	0.061	1.59e-05
MAML3	3.75e-11	1.14908	0.187	0.356	4.5e-06	1.48e-10	1.15566	0.187	0.365	1.77e-05
TMEM45A	3.86e-18	-3.89094	0.091	0.003	4.62e-13	1.52e-10	-3.18907	0.091	0.009	1.82e-05
MPDZ	1.68e-11	1.63132	0.1	0.25	2.01e-06	2.14e-10	1.39054	0.1	0.252	2.56e-05
BCHE	4.91e-09	2.60457	0.024	0.117	0.000588359	2.31e-10	2.65397	0.024	0.135	2.77e-05
CLVS1	2.31e-07	1.18781	0.072	0.176	0.0276461	2.77e-10	1.38169	0.072	0.215	3.31e-05
PTCHD4	4.51e-20	-1.50364	0.358	0.15	5.4e-15	4.09e-10	-1.08894	0.358	0.191	4.9e-05
TRMT9B	4.66e-10	2.75292	0.02	0.119	5.58e-05	5.93e-10	2.61228	0.02	0.123	7.09e-05
CSMD1	8.11e-21	-1.80408	0.299	0.106	9.7e-16	7.31e-10	-1.63666	0.299	0.15	8.75e-05
COL4A6	2.76e-15	2.77502	0.03	0.183	3.3e-10	7.33e-10	2.27573	0.03	0.141	8.77e-05
FRAS1	1.04e-24	-4.67249	0.141	0.01	1.25e-19	7.54e-10	-2.19768	0.141	0.036	9.03e-05
LHX1-DT	7.56e-20	-3.64066	0.121	0.011	9.05e-15	1.08e-09	-2.99226	0.121	0.027	0.00012954
GRIA3	1.14e-11	1.22975	0.184	0.358	1.37e-06	1.13e-09	1.00982	0.184	0.353	0.000134808
LINC01965	1.58e-07	8.66215	0	0.057	0.0189121	1.27e-09	8.95742	0	0.077	0.000151654
INSIG2	3.23e-10	-1.38262	0.171	0.063	3.87e-05	1.31e-09	-1.76055	0.171	0.055	0.000157063
KCNB2	5.97e-14	1.44136	0.132	0.322	7.15e-09	1.48e-09	1.15093	0.132	0.293	0.000176672
FOXG1-AS1	2.2e-07	3.87868	0.004	0.066	0.026367	1.57e-09	4.10054	0.004	0.087	0.000187898
PDE9A	2.16e-07	1.51688	0.069	0.17	0.0258978	1.67e-09	1.68784	0.069	0.201	0.000200179
COL4A5	1.67e-10	1.70019	0.095	0.234	2e-05	2.26e-09	1.60315	0.095	0.233	0.000270097
TAFA5	4.51e-10	1.45368	0.113	0.257	5.4e-05	2.3e-09	1.55334	0.113	0.259	0.000275157
RORB	2.31e-09	3.33884	0.013	0.101	0.000276817	2.37e-09	3.4039	0.013	0.104	0.000283186
HS6ST3	1.76e-09	-1.39001	0.258	0.135	0.000211184	2.46e-09	-1.74826	0.258	0.121	0.000294934
ENSG00000283415	4.38e-09	-2.04286	0.082	0.017	0.000524025	2.54e-09	-3.12586	0.082	0.009	0.000304457
GOLGA3	1.77e-22	-2.27006	0.26	0.074	2.12e-17	2.91e-09	-1.52542	0.26	0.124	0.000348271
GAD1	8.03e-18	-3.64548	0.132	0.02	9.61e-13	3.48e-09	-2.06284	0.132	0.034	0.000416227
RBMS3	3.23e-21	-2.26188	0.182	0.034	3.87e-16	3.63e-09	-2.09334	0.182	0.068	0.00043446
PFKFB4	2.99e-14	-2.74137	0.15	0.038	3.58e-09	3.63e-09	-1.91848	0.15	0.044	0.000434699
LINC-PINT	1.96e-20	-1.65078	0.308	0.109	2.35e-15	3.88e-09	-1.37453	0.308	0.162	0.000464675
P4HA1	6.47e-15	-1.46803	0.284	0.121	7.75e-10	4.16e-09	-1.36161	0.284	0.147	0.000498363
LINC02253	3.84e-11	-3.73183	0.067	0.007	4.59e-06	4.22e-09	-4.64417	0.067	0.003	0.000505115
KLHL29	2.47e-07	1.37144	0.087	0.193	0.0295152	4.38e-09	1.38899	0.087	0.22	0.0005242
ENSG00000285534	3.01e-14	-2.99194	0.117	0.021	3.61e-09	4.47e-09	-3.5427	0.117	0.027	0.000534946
PTPRM	8.07e-13	-1.2935	0.425	0.256	9.66e-08	5.18e-09	-1.16123	0.425	0.274	0.000619992
CSMD3	3.72e-22	-1.98756	0.267	0.077	4.45e-17	5.95e-09	-1.05938	0.267	0.124	0.00071202
PDZRN3	2.49e-14	-2.48205	0.176	0.051	2.98e-09	6.16e-09	-2.19326	0.176	0.063	0.000737154
ENSG00000242593	1.4e-15	-4.09672	0.098	0.01	1.67e-10	6.28e-09	-2.76011	0.098	0.017	0.000751844
FIGN	1.29e-12	-1.93691	0.145	0.039	1.55e-07	6.29e-09	-1.76833	0.145	0.043	0.000752573
ABTB3	2.1e-14	-3.46378	0.087	0.008	2.51e-09	6.41e-09	-2.9984	0.087	0.012	0.000767445
SLIT1	6.99e-08	1.17461	0.141	0.265	0.00837046	8.39e-09	1.23422	0.141	0.288	0.00100424
HILPDA	3.23e-12	-4.17076	0.069	0.005	3.87e-07	9.42e-09	-3.51174	0.069	0.005	0.00112733
COG6	1.51e-15	-1.85242	0.243	0.089	1.81e-10	1.17e-08	-1.51889	0.243	0.114	0.00139902
CAP2	4.75e-15	1.99672	0.069	0.245	5.69e-10	1.24e-08	1.39225	0.069	0.194	0.00148142
NEUROD6	1.89e-07	4.67816	0.002	0.062	0.022685	1.27e-08	4.9067	0.002	0.073	0.00151685
PRKCA	7.18e-16	1.61248	0.156	0.361	8.59e-11	1.33e-08	1.03124	0.156	0.308	0.00159753
PGAP1	2.25e-12	1.14325	0.241	0.425	2.7e-07	1.34e-08	1.01799	0.241	0.404	0.00160213
SND1	1.36e-15	-1.70023	0.386	0.206	1.63e-10	1.47e-08	-1.35825	0.386	0.25	0.00175713
CDH18	5.54e-13	-2.48386	0.13	0.03	6.64e-08	1.48e-08	-1.54369	0.13	0.036	0.00177259
LINC01748	7.86e-09	3.24178	0.015	0.1	0.000941253	1.49e-08	3.16068	0.015	0.101	0.00178602
ENO1	4.07e-12	-1.61077	0.174	0.056	4.87e-07	1.75e-08	-1.60065	0.174	0.063	0.00209788
ROBO2	8.35e-19	1.65461	0.182	0.413	9.99e-14	1.76e-08	1.15592	0.182	0.332	0.00211041
PFKP	6.75e-11	-1.55244	0.213	0.089	8.08e-06	1.8e-08	-1.39442	0.213	0.09	0.00215643
FHIP1A	4.44e-13	-3.14044	0.08	0.008	5.31e-08	1.82e-08	-2.02407	0.08	0.01	0.00217725
SLCO5A1	2.45e-11	1.95139	0.048	0.177	2.94e-06	1.82e-08	1.62217	0.048	0.157	0.00218339
LRFN5	1.31e-13	-1.78997	0.187	0.061	1.57e-08	1.84e-08	-1.52733	0.187	0.072	0.00220542
ENSG00000287996	3.89e-17	-4.36488	0.1	0.008	4.66e-12	1.97e-08	-3.43653	0.1	0.02	0.0023629
MYO5B	9.94e-08	1.75518	0.063	0.163	0.011898	2.1e-08	1.85291	0.063	0.175	0.00251893
VRK1	3.18e-07	1.81946	0.048	0.138	0.0380946	2.52e-08	1.846	0.048	0.155	0.00302004
CDH11	1.81e-24	-4.12083	0.167	0.021	2.17e-19	2.54e-08	-1.67092	0.167	0.061	0.0030433
LHX2	4.29e-10	8.49713	0	0.08	5.13e-05	2.69e-08	7.90462	0	0.065	0.00322084
SEC24D	3.99e-11	-2.27079	0.117	0.029	4.78e-06	3.02e-08	-2.32924	0.117	0.031	0.00362115
CECR2	1.3e-08	1.26259	0.139	0.27	0.0015548	3.69e-08	1.22057	0.139	0.278	0.00441979
NELL1	2.06e-21	-3.42283	0.132	0.012	2.46e-16	4.2e-08	-1.64053	0.132	0.039	0.00502453
PTCH1	2.33e-11	-1.96778	0.098	0.018	2.79e-06	5.24e-08	-2.16351	0.098	0.02	0.00627427
CDKL5	1.23e-12	1.47925	0.15	0.32	1.47e-07	5.45e-08	1.20468	0.15	0.286	0.00652839
ST3GAL1	1.95e-12	2.60127	0.033	0.163	2.34e-07	5.47e-08	2.08967	0.033	0.128	0.00654552
CNTN4	1.33e-26	-2.53163	0.265	0.062	1.59e-21	5.71e-08	-1.17505	0.265	0.135	0.00684086
STC2	5.84e-16	-3.91864	0.1	0.01	6.99e-11	5.88e-08	-2.5509	0.1	0.022	0.00703522
OLFM3	1.69e-09	-3.18051	0.067	0.01	0.000202133	6.96e-08	-1.77729	0.067	0.007	0.00833516
RIMS1	1.01e-10	-1.40417	0.232	0.105	1.21e-05	7.74e-08	-1.59008	0.232	0.116	0.00926824
PIK3R3	2.91e-07	1.43334	0.115	0.224	0.0348199	8.14e-08	1.27371	0.115	0.244	0.00974941
FRMD4B	1.29e-10	1.38384	0.121	0.276	1.55e-05	8.15e-08	1.07326	0.121	0.257	0.00976056
KDM4C	1.34e-08	-1.05616	0.325	0.197	0.00160805	9.4e-08	-1.33035	0.325	0.199	0.0112514
PHACTR3	5.16e-10	1.37401	0.132	0.278	6.17e-05	1e-07	1.07906	0.132	0.269	0.0119687
GLIS3	1.9e-14	-2.29229	0.137	0.029	2.27e-09	1.1e-07	-1.64409	0.137	0.044	0.013165
SORCS3	6.07e-12	-1.61842	0.208	0.081	7.27e-07	1.26e-07	-1.71036	0.208	0.097	0.0150859
KCTD8	7.11e-11	-3.07921	0.087	0.015	8.51e-06	1.34e-07	-2.66127	0.087	0.017	0.0160006
FGFR1	1.6e-12	-1.69575	0.165	0.05	1.92e-07	1.41e-07	-1.57807	0.165	0.063	0.0168672
LIN7A	7.2e-12	2.44003	0.048	0.18	8.62e-07	1.46e-07	1.91543	0.048	0.147	0.0175011
CACNA2D2	1.84e-12	-3.13735	0.1	0.017	2.21e-07	1.46e-07	-1.83774	0.1	0.024	0.017535
SCFD2	7.35e-13	-1.19838	0.377	0.209	8.8e-08	1.62e-07	-1.12156	0.377	0.247	0.0193349
TJP1	8.67e-08	-1.33779	0.165	0.073	0.0103838	1.62e-07	-1.56814	0.165	0.065	0.0193914
TAF4B	3.21e-07	-1.80622	0.089	0.027	0.0384199	1.69e-07	-2.69718	0.089	0.019	0.0202126
ZNF521	2.02e-09	-1.36632	0.174	0.069	0.000242206	1.76e-07	-1.17066	0.174	0.07	0.0211124
PCDH15	3.55e-10	-1.92637	0.167	0.063	4.25e-05	1.8e-07	-2.09037	0.167	0.068	0.0215034
PLXND1	1.53e-08	4.21388	0.009	0.085	0.00182941	1.95e-07	4.27266	0.009	0.077	0.0233296
LUZP2	7.81e-16	-3.51017	0.113	0.015	9.35e-11	2.12e-07	-2.41848	0.113	0.032	0.0254195
RAI14	1.46e-10	1.83218	0.048	0.171	1.75e-05	2.15e-07	1.55538	0.048	0.147	0.0257778
RTN1	1.54e-07	-1.18556	0.202	0.102	0.0183999	2.65e-07	-1.31073	0.202	0.092	0.0317411
PPM1H	2.23e-14	-2.92997	0.098	0.012	2.67e-09	2.67e-07	-2.14247	0.098	0.024	0.0320121
VAV3	2.44e-09	-2.09028	0.113	0.033	0.000292381	2.73e-07	-2.08871	0.113	0.032	0.0327145
MCF2L2	1.43e-11	-1.69089	0.161	0.052	1.71e-06	2.89e-07	-1.65382	0.161	0.063	0.0345571
MAP7	2.12e-23	-4.72325	0.126	0.007	2.53e-18	3.89e-07	-1.72409	0.126	0.041	0.046626
